# The Fas–FADD–caspase-8 axis is a cancer cell-intrinsic determinant of cytotoxic lymphocyte–mediated killing

**DOI:** 10.64898/2026.06.14.732110

**Authors:** Elise Solli, Shixiong Wang, Qian Wei, Nathaniel Edward Bennett Saidu, Kjetil Taskén, Youxian Li

## Abstract

Cytotoxic lymphocytes induce cancer cell death through death receptor–ligand interactions and the perforin–granzyme pathway. These pathways are generally thought to converge on the activation of executioner caspases to drive apoptosis. Here, we employed a reductionist approach to systematically disrupt key cell death mediators in a cytotoxic lymphocyte killing system to define their roles in determining cancer cell fate. We found that loss of executioner caspases conferred only limited resistance to cytotoxic lymphocyte–mediated killing. To identify cancer cell–intrinsic regulators that function beyond executioner caspases, we performed unbiased genome-wide CRISPR screens in executioner caspase-deficient cells. Unexpectedly, disruption of Fas or FADD—core components of the death receptor pathway— conferred substantial resistance to cytotoxic lymphocyte–mediated killing even in the absence of executioner caspases. This resistance persisted following additional disruption of known downstream mediators of Fas–FADD–caspase-8 (CASP8) signaling. Together, these findings identify the Fas–FADD–CASP8 axis as a central cancer cell–intrinsic determinant of susceptibility to cytotoxic lymphocyte–mediated killing whose function is not fully explained by canonical apoptotic or non-apoptotic effector pathways. Our results further suggest that CASP8 engages additional downstream substrates or mechanisms to promote cytotoxic lymphocyte–induced cancer cell death.
