## Supplementary Table III for "The Fas–FADD–caspase-8 axis is a cancer cell-intrinsic determinant of cytotoxic lymphocyte–mediated killing"

### Sheet: Sheet1
Target Gene	Species	gRNA sequence
Casp3	Mouse	CAAGGAATGTCATCTCGCTC
Mlkl	Mouse	GCACACGGTTTCCTAGACGC
Bid	Mouse	CATGAATGGCAGCCTGTCGG
Gsdme	Mouse	TCCCAATAGCCCCGCTCTTA
Fas	Mouse	GAGGACTGCAAAATGAATGG
Fadd	Mouse	TTCGTTTGCTCACGCGCTCG
Casp8	Mouse	CAAGAAGCAGGAGACCATCG
Sec62	Mouse	TGTTTGTAGGAGGAAACTCC
CASP3	Human	ATTGTGGAATTGATGCGTGA
CASP7	Human	GAAGAGGGACGGTACAAACG
BID	Human	TGGGAAGAATAGAGGCAGGT
FAS	Human	TAGGGACTGCACAGTCAATG
CASP8	Human	GCCTGGACTACATTCCGCAA
